# Gene loss and relaxed selection of plaat1 in vertebrates adapted to low-light environments

**DOI:** 10.1101/2023.12.12.571336

**Authors:** Danielle H. Drabeck, Jonathan Wiese, Erin Gilbertson, Jairo Arroyave, Dahiana Arcila, S. Elizabeth Alter, Richard Borowsky, Dean Hendrickson, Melanie Stiassny, Suzanne E. McGaugh

## Abstract

Gene loss is an important mechanism for evolution in low-light or cave environments where visual adaptations often involve a reduction or loss of eyesight. The *plaat* gene family are phospholipases essential for the degradation of organelles in the lens of the eye. They translocate to damaged organelle membranes, inducing them to rupture. This rupture is required for lens transparency and is essential for developing a functioning eye. *Plaat3* is thought to be responsible for this role in mammals, while *plaat1* is thought to be responsible in other vertebrates. We used a macroevolutionary approach and comparative genomics to examine the origin, loss, synteny, and selection of *plaat1* across bony fishes and tetrapods. We show that *plaat1* (likely ancestral to all bony fish + tetrapods) has been lost in squamates and is significantly degraded in lineages of low-visual acuity and blind mammals and fish. Our findings suggest that *plaat1* is important for visual acuity across bony vertebrates, and that its loss through relaxed selection and pseudogenization may have played a role in the repeated evolution of visual systems in low-light-environments. Our study sheds light on the importance of gene-loss in trait evolution and provides insights into the mechanisms underlying visual acuity in low-light environments.
