## Supplementary file 3 for "Gene loss and relaxed selection of plaat1 in vertebrates adapted to low-light environments"

### Sheet: Sheet1
Accipiter_gentilis
Acinonyx_jubatus	Acinonyx jubatus
Ailuropoda_melanoleuca	Ailuropoda melanoleuca
Alligator_mississippiensis	Alligator mississippiensis
Alligator_sinensis	Alligator sinensis
Amphiprion_ocellaris	Amphiprion ocellaris		Amblyraja radiata
Anabas_testudineus	Anabas testudineus
Anarrhichthys_ocellatus	Anarrhichthys ocellatus
Anas_platyrhynchos	Anas platyrhynchos
Anser_cygnoides	Anser cygnoides domesticus
Antrostomus_carolinensis	Antrostomus carolinensis
Aotus_nancymaae	Aotus nancymaae
Aptenodytes_forsteri	Aptenodytes forsteri
Apteryx_australis_mantelli	Apteryx mantelli mantelli
Apteryx_rowi	Apteryx rowi
Archocentrus_centrarchus	Archocentrus centrarchus
Artibeus_jamaicensis	Artibeus jamaicensis
Arvicanthis_niloticus	Arvicanthis niloticus
Arvicola_amphibius	Arvicola amphibius
Astatotilapia_calliptera	Astatotilapia calliptera
Astyanax_mexicanus	Astyanax mexicanus
Astyanax_mexicanus_Pachon
Athene_cunicularia	Athene cunicularia
Austrofundulus_limnaeus	Austrofundulus limnaeus
Aythya_fuligula	Aythya fuligula
Balaenoptera_acutorostrata_scammoni	Balaenoptera acutorostrata scammoni
Balaenoptera_musculus	Balaenoptera musculus
Balearica_regulorum_gibbericeps
Betta_splendens	Betta splendens
Bison_bison_bison	Bison bison bison
Boleophthalmus_pectinirostris	Boleophthalmus pectinirostris
Bos_indicus	Bos mutus
Bos_mutus	Bos taurus
Bos_taurus	Bubalus bubalis
Bubalus_bubalis	Bufo bufo
Buceros_rhinoceros_silvestris	Calidris pugnax
Bufo_bufo	Callithrix jacchus
Bufo_gargarizans	Callorhinchus milii
Callithrix_jacchus	Callorhinus ursinus
Callorhinus_ursinus	Calypte anna
Calypte_anna	Camelus bactrianus
Camelus_bactrianus	Camelus dromedarius
Camelus_dromedarius	Camelus ferus
Camelus_ferus	Canis lupus dingo
Canis_lupus_familiaris	Canis lupus familiaris
Capra_hircus	Capra hircus
Cariama_cristata	Carlito syrichta
Carlito_syrichta	Castor canadensis
Castor_canadensis	Cavia porcellus
Cavia_porcellus	Cebus imitator
Ceratotherium_simum_simum	Cercocebus atys
Cercocebus_atys	Chaetura pelagica
Cervus_canadensis	Chanos chanos
Cervus_elaphus	Charadrius vociferus
Chanos_chanos	Chelonia mydas
Chelonia_mydas	Chinchilla lanigera
Chinchilla_lanigera	Chlamydotis macqueenii
Chlamydotis_macqueenii	Chlorocebus sabaeus
Chlorocebus_sabaeus	Choloepus didactylus
Chrysochloris_asiatica	Chrysemys picta
Clupea_harengus	Chrysochloris asiatica
Colius_striatus	Clupea harengus
Colobus_angolensis_palliatus	Colobus angolensis palliatus
Columba_livia	Columba livia
Condylura_cristata	Condylura cristata
Cottoperca_gobio	Corvus kubaryi
Coturnix_japonica	Cottoperca gobio
Cricetulus_griseus	Coturnix japonica
Crocodylus_porosus	Cricetulus griseus
Cuculus_canorus	Crocodylus porosus
Cygnus_atratus	Cuculus canorus
Cygnus_olor	Cygnus atratus
Cynoglossus_semilaevis	Cygnus olor
Cyprinodon_variegatus	Cynoglossus semilaevis
Cyprinus_carpio	Cyprinodon variegatus
Danio_rerio	Cyprinus carpio
Delphinapterus_leucas	Danio rerio
Denticeps_clupeoides	Dasypus novemcinctus
Dermochelys_coriacea	Delphinapterus leucas
Desmodus_rotundus	Denticeps clupeoides
Dipodomys_ordii	Dermochelys coriacea
Dipodomys_spectabilis	Desmodus rotundus
Dromaius_novaehollandiae	Dipodomys ordii
Echeneis_naucrates	Dromaius novaehollandiae
Echinops_telfairi	Dryobates pubescens
Egretta_garzetta	Echeneis naucrates
Electrophorus_electricus	Echinops telfairi
Elephantulus_edwardii	Egretta garzetta
Enhydra_lutris_kenyoni	Electrophorus electricus
Eptesicus_fuscus	Elephantulus edwardii
Equus_asinus	Enhydra lutris kenyoni
Equus_caballus	Eptesicus fuscus
Equus_przewalskii	Equus asinus
Erinaceus_europaeus	Equus caballus
Erpetoichthys_calabaricus	Equus przewalskii
Esox_lucius	Erinaceus europaeus
Etheostoma_spectabile	Erpetoichthys calabaricus
Eumetopias_jubatus	Esox lucius
Eurypyga_helias	Etheostoma spectabile
Falco_naumanni	Eumetopias jubatus
Falco_peregrinus	Eurypyga helias
Falco_rusticolus	Falco cherrug
Felis_catus	Falco naumanni
Fukomys_damarensis	Falco peregrinus
Fulmarus_glacialis	Falco rusticolus
Fundulus_heteroclitus	Felis catus
Gadus_morhua	Fukomys damarensis
Galeopterus_variegatus	Fundulus heteroclitus
Gallus_gallus	Gadus morhua
Gavia_stellata	Galeopterus variegatus
Gavialis_gangeticus	Gallus gallus
Globicephala_melas	Gavialis gangeticus
Gopherus_evegoodei	Geotrypetes seraphini
Gorilla_gorilla_gorilla	Globicephala melas
Gouania_willdenowi	Gopherus evgoodei
Grammomys_surdaster	Gorilla gorilla
Gymnogyps_californianus	Gouania willdenowi
Haliaeetus_leucocephalus	Grammomys surdaster
Halichoerus_grypus	Haliaeetus leucocephalus
Haplochromis_burtoni	Halichoerus grypus
Heterocephalus_glaber	Haplochromis burtoni
Hippocampus_comes	Heterocephalus glaber
Homo_sapiens	Hippocampus comes
Hyaena_hyaena	Hipposideros armiger
Ictalurus_punctatus	Hirundo rustica
Ictidomys_tridecemlineatus	Homo sapiens
Kryptolebias_marmoratus	Hyaena hyaena
Labrus_bergylta	Ictalurus punctatus
Lagenorhynchus_obliquidens	Ictidomys tridecemlineatus
Lagopus_leucura	Jaculus jaculus
Lagopus_muta	Kryptolebias marmoratus
Larimichthys_crocea	Labrus bergylta
Lates_calcarifer	Lagenorhynchus obliquidens
Lemur_catta	Larimichthys crocea
Leopardus_geoffroyi	Lates calcarifer
Lepisosteus_oculatus	Latimeria chalumnae
Leptonychotes_weddellii	Lepisosteus oculatus
Leptosomus_discolor	Leptonychotes weddellii
Lipotes_vexillifer	Lipotes vexillifer
Lontra_canadensis	Loxodonta africana
Loxodonta_africana	Macaca fascicularis
Lutra_lutra	Macaca mulatta
Lynx_rufus	Macaca nemestrina
Macaca_fascicularis	Mandrillus leucophaeus
Macaca_mulatta	Manis javanica
Macaca_nemestrina	Manis pentadactyla
Mandrillus_leucophaeus	Marmota flaviventris
Manis_javanica	Marmota marmota marmota
Manis_pentadactyla	Mastacembelus armatus
Marmota_flaviventris	Mastomys coucha
Marmota_marmota_marmota	Mauremys reevesii
Mastacembelus_armatus	Maylandia zebra
Mastacembelus_brichardi	Meleagris gallopavo
Mauremys_reevesii	Melopsittacus undulatus
Maylandia_zebra	Meriones unguiculatus
Meleagris_gallopavo	Mesocricetus auratus
Meles_meles	Microcaecilia unicolor
Melopsittacus_undulatus	Microcebus murinus
Merops_nubicus	Microtus ochrogaster
Mesitornis_unicolor	Microtus oregoni
Mesocricetus_auratus	Miniopterus natalensis
Microcebus_murinus	Mirounga leonina
Microtus_fortis	Molossus molossus
Microtus_ochrogaster	Monodelphis domestica
Miniopterus_natalensis	Monodon monoceros
Mirounga_angustirostris	Monopterus albus
Mirounga_leonina	Mus caroli
Molossus_molossus	Mus musculus
Monodon_monoceros	Mus pahari
Monopterus_albus	Mustela erminea
Mus_musculus	Mustela putorius furo
Mus_pahari	Myotis brandtii
Mustela_erminea	Myotis davidii
Mustela_putorius_furo	Myotis lucifugus
Myodes_glareolus	Myotis myotis
Myotis_brandtii	Myripristis murdjan
Myotis_davidii	Nannospalax galili
Myotis_lucifugus	Nanorana parkeri
Myotis_myotis	Nematolebias whitei
Myripristis_murdjan	Neolamprologus brichardi
Nannospalax_galili	Neomonachus schauinslandi
Nematolebias_whitei	Neopelma chrysocephalum
Neogale_vison	Neophocaena asiaeorientalis asiaeorientalis
Neolamprologus_brichardi	Nipponia nippon
Neomonachus_schauinslandi	Nomascus leucogenys
Nestor_notabilis	Nothobranchius furzeri
Nipponia_nippon	Nothoprocta perdicaria
Nomascus_leucogenys	Notothenia coriiceps
Nothobranchius_furzeri	Numida meleagris
Nothoprocta_perdicaria	Ochotona curzoniae
Notothenia_coriiceps	Ochotona princeps
Numida_meleagris	Octodon degus
Ochotona_curzoniae	Odobenus rosmarus divergens
Ochotona_princeps	Odocoileus virginianus texanus
Octodon_degus	Oncorhynchus kisutch
Odobenus_rosmarus_divergens	Oncorhynchus nerka
Odocoileus_virginianus_texanus	Oncorhynchus tshawytscha
Oncorhynchus_kisutch	Onychomys torridus
Oncorhynchus_nerka	Opisthocomus hoazin
Oncorhynchus_tshawytscha	Orcinus orca
Onychomys_torridus	Oreochromis aureus
Opisthocomus_hoazin	Oreochromis niloticus
Orcinus_orca	Orycteropus afer afer
Oreochromis_aureus	Oryctolagus cuniculus
Orycteropus_afer	Oryx dammah
Oryctolagus_cuniculus	Oryzias latipes
Oryx_dammah	Oryzias melastigma
Oryzias_latipes	Otolemur garnettii
Otolemur_garnettii	Ovis aries
Ovis_aries	Oxyura jamaicensis
Oxyura_jamaicensis	Pan paniscus
Pan_paniscus	Pan troglodytes
Pan_troglodytes	Pangasianodon hypophthalmus
Pangasianodon_hypophthalmus	Panthera pardus
Panthera_leo	Panthera tigris altaica
Panthera_pardus	Papio anubis
Panthera_tigris	Paralichthys olivaceus
Panthera_uncia	Parambassis ranga
Papio_anubis	Paramormyrops kingsleyae
Paralichthys_olivaceus	Parus major
Parambassis_ranga	Pelodiscus sinensis
Paramormyrops_kingsleyae	Perca flavescens
Pelecanus_crispus	Peromyscus leucopus
Pelodiscus_sinensis	Peromyscus maniculatus bairdii
Perca_flavescens	Phascolarctos cinereus
Perognathus_longimembris_pacificus	Phasianus colchicus
Peromyscus_leucopus	Phoca vitulina
Peromyscus_maniculatus_bairdii	Phocoena sinus
Phacochoerus_africanus	Phyllostomus discolor
Phaethon_lepturus	Physeter catodon
Phalacrocorax_carbo	Piliocolobus tephrosceles
Phasianus_colchicus	Pipistrellus kuhlii
Phoca_vitulina	Poecilia formosa
Phocoena_sinus	Poecilia latipinna
Phyllostomus_discolor	Poecilia mexicana
Physeter_catodon	Poecilia reticulata
Piliocolobus_tephrosceles	Pongo abelii
Pipistrellus_kuhlii	Propithecus coquereli
Podiceps_cristatus	Pseudopodoces humilis
Poecilia_formosa	Pteropus alecto
Poecilia_latipinna	Pteropus giganteus
Poecilia_mexicana	Pteropus vampyrus
Poecilia_reticulata	Puma yagouaroundi
Pongo_abelii	Pundamilia nyererei
Prionailurus_bengalensis	Pygocentrus nattereri
Prionailurus_viverrinus	Pygoscelis adeliae
Propithecus_coquereli	Rana temporaria
Pteropus_alecto	Rattus norvegicus
Pteropus_giganteus	Rattus rattus
Pteropus_vampyrus	Rhinatrema bivittatum
Puma_yagouaroundi	Rhincodon typus
Pygocentrus_nattereri	Rhinolophus ferrumequinum
Pygoscelis_adeliae	Rhinopithecus bieti
Rattus_norvegicus	Rhinopithecus roxellana
Rhinolophus_ferrumequinum	Rousettus aegyptiacus
Rhinolophus_sinicus	Saimiri boliviensis
Rhinopithecus_bieti	Salarias fasciatus
Rhinopithecus_roxellana	Sander lucioperca
Saimiri_boliviensis_boliviensis	Sapajus apella
Salarias_fasciatus	Sarcophilus harrisii
Sander_lucioperca	Scleropages formosus
Sapajus_apella	Seriola dumerili
Schistura_kaysonei	Seriola lalandi dorsalis
Schistura_oedipus	Sinocyclocheilus anshuiensis
Schistura_spiesi	Sinocyclocheilus grahami
Scleropages_formosus	Sinocyclocheilus rhinocerous
Seriola_dumerili	Sorex araneus
Seriola_lalandi_dorsalis	Sparus aurata
Sinocyclocheilus_anshuiensis	Sphaeramia orbicularis
Sinocyclocheilus_grahami	Stegastes partitus
Sinocyclocheilus_rhinocerous	Strigops habroptila
Sorex_araneus	Struthio camelus australis
Sparus_aurata	Sturnira hondurensis
Sphaeramia_orbicularis	Suricata suricatta
Sphenodon_punctatus	Sus scrofa
Stegastes_partitus	Tachysurus fulvidraco
Stomatorhinus_microps	Takifugu rubripes
Strigops_habroptila	Talpa occidentalis
Struthio_camelus	Terrapene carolina triunguis
Suricata_suricatta	Theropithecus gelada
Sus_scrofa	Tinamus guttatus
Tachysurus_fulvidraco	Trachemys scripta elegans
Talpa_occidentalis	Trachypithecus francoisi
Tauraco_erythrolophus	Trichosurus vulpecula
Terrapene_carolina	Tupaia chinensis
Theropithecus_gelada	Tursiops truncatus
Trachypithecus_francoisi	Tyto alba
Trichechus_manatus_latirostris	Urocitellus parryii
Tupaia_chinensis	Ursus arctos horribilis
Tursiops_truncatus	Ursus maritimus
Typhliasina_pearsei	Vicugna pacos
Tyto_alba	Vombatus ursinus
Urocitellus_parryii	Vulpes lagopus
Ursus_americanus	Vulpes vulpes
Ursus_arctos_horribilis	Xenopus tropicalis
Ursus_maritimus	Xiphophorus couchianus
Vicugna_pacos	Xiphophorus hellerii
Vombatus_ursinus	Xiphophorus maculatus
Vulpes_lagopus	Zalophus californianus
Vulpes_vulpes
Xiphophorus_couchianus
Xiphophorus_hellerii
Xiphophorus_maculatus
Zalophus_californianus

### Sheet: Sheet2
Sequence_Name	NCBI Acessions
Acinonyx_jubatus	XM_027052721.1
Ailuropoda_melanoleuca	XM_019804352.2
Alligator_mississippiensis	XM_006270907.2
Alligator_sinensis	XM_006029996.2
Amphiprion_ocellaris	XM_023266336.2
Anabas_testudineus	XM_026345721.1
Anarrhichthys_ocellatus	XM_031864278.1
Anas_platyrhynchos	XM_027464114.2
Anser_cygnoides	XM_013186326.1
Antrostomus_carolinensis	XM_010171784.1
Aotus_nancymaae	XM_012448943.1
Aptenodytes_forsteri	XM_009282345.2
Apteryx_australis_mantelli	XM_013959621.1
Apteryx_rowi	XM_026058028.1
Archocentrus_centrarchus	XM_030727131.1
Artibeus_jamaicensis	XM_037131644.1
Arvicanthis_niloticus	XM_034514705.1
Arvicola_amphibius	XM_038344582.1
Astatotilapia_calliptera	XM_026159332.1
Astyanax_mexicanus	XM_007231785.3
Astyanax_mexicanus_Pachon	KB871688.1
Athene_cunicularia	XM_026855043.1
Austrofundulus_limnaeus	XM_014034767.1
Aythya_fuligula	XM_032193543.1
Balaenoptera_acutorostrata_scammoni	XM_028162109.1
Balaenoptera_musculus	XM_036851628.1
Balearica_regulorum_gibbericeps	XM_010309530.1
Betta_splendens	XM_029148901.2
Bison_bison_bison	XM_010832233.1
Boleophthalmus_pectinirostris	XM_020924714.1
Bos_indicus	XM_027538318.1
Bos_mutus	XM_014480668.1
Bos_taurus	NM_001314065.1
Bubalus_bubalis	XM_006050002.2
Buceros_rhinoceros_silvestris	XM_010135863.1
Bufo_bufo	XM_040429995.1
Bufo_gargarizans	XM_044291091.1
Callithrix_jacchus	XM_035274822.1
Callorhinus_ursinus	XM_025869164.1
Calypte_anna	XM_008493404.2
Camelus_bactrianus	XM_010959265.1
Camelus_dromedarius	XM_031453370.1
Camelus_ferus	XM_014554403.2
Canis_lupus_familiaris	XM_535846.7
Capra_hircus	XM_005675113.3
Cariama_cristata	XM_009707154.1
Carlito_syrichta	XM_008071811.1
Castor_canadensis	XM_020162161.1
Cavia_porcellus	XM_023560282.1
Ceratotherium_simum_simum	XM_004424565.2
Cercocebus_atys	XM_012036802.1
Cervus_canadensis	XM_043473359.1
Cervus_elaphus	XM_043874926.1
Chanos_chanos	XM_030791656.1
Chelonia_mydas	XM_007069022.2
Chinchilla_lanigera	XM_005383210.2
Chlamydotis_macqueenii	XM_010124210.1
Chlorocebus_sabaeus	XM_008009545.2
Chrysochloris_asiatica	XM_006873150.1
Clupea_harengus	XM_012820165.2
Colius_striatus	XM_010207753.1
Colobus_angolensis_palliatus	XM_011961227.1
Columba_livia	XM_005506617.2
Condylura_cristata	XM_004675411.2
Cottoperca_gobio	XM_029430142.1
Coturnix_japonica	XM_015871749.2
Cricetulus_griseus	XM_035444665.1
Crocodylus_porosus	XM_019532547.1
Cuculus_canorus	XM_009565634.1
Cygnus_atratus	XM_035545088.1
Cygnus_olor	XM_040567100.1
Cynoglossus_semilaevis	XM_008329958.3
Cyprinodon_variegatus	XM_015402719.1
Cyprinus_carpio	XM_019088922.1
Danio_rerio	NM_001002590.1
Delphinapterus_leucas	XM_022569470.2
Denticeps_clupeoides	XM_029001393.1
Dermochelys_coriacea	XM_038416857.1
Desmodus_rotundus	XM_024556284.1
Dipodomys_ordii	XM_013019407.1
Dipodomys_spectabilis	XM_042670154.1
Dromaius_novaehollandiae	XM_026097518.1
Echeneis_naucrates	XM_029500716.1
Echinops_telfairi	XM_004712347.3
Egretta_garzetta	XM_009639779.2
Electrophorus_electricus	XM_027012123.2
Elephantulus_edwardii	XM_006898538.1
Enhydra_lutris_kenyoni	XM_022515224.1
Eptesicus_fuscus	XM_008151609.2
Equus_asinus	XM_014843394.1
Equus_caballus	XM_014732815.2
Equus_przewalskii	XM_008534906.1
Erinaceus_europaeus	XM_007517406.2
Erpetoichthys_calabaricus	XM_028794931.1
Esox_lucius	XM_010897545.3
Etheostoma_spectabile	XM_032525879.1
Eumetopias_jubatus	XM_028101115.1
Eurypyga_helias	XM_010147158.1
Falco_naumanni	XM_040613125.1
Falco_peregrinus	XM_005237800.3
Falco_rusticolus	XM_037406903.1
Felis_catus	XM_023260300.1
Fukomys_damarensis	XM_010624088.3
Fulmarus_glacialis	XM_009584195.1
Fundulus_heteroclitus	XM_012877791.3
Gadus_morhua	XM_030372959.1
Galeopterus_variegatus	XM_008584524.1
Gallus_gallus	XM_422714.7
Gavia_stellata	XM_059822721.1
Gavialis_gangeticus	XM_019503065.1
Globicephala_melas	XM_030856612.1
Gopherus_evegoodei	XM_030576558.1
Gorilla_gorilla_gorilla	XM_031009849.1
Gouania_willdenowi	XM_028444373.1
Grammomys_surdaster	XM_028753751.1
Gymnogyps_californianus	XM_050902465.1
Haliaeetus_leucocephalus	XM_010568398.1
Halichoerus_grypus	XM_036077503.1
Haplochromis_burtoni	XM_005931010.2
Heterocephalus_glaber	XM_004834768.2
Hippocampus_comes	XM_019880133.1
Homo_sapiens	NM_020386.5
Hyaena_hyaena	XM_039230393.1
Ictalurus_punctatus	XM_017477843.1
Ictidomys_tridecemlineatus	XM_021735319.2
Kryptolebias_marmoratus	XM_017407089.3
Labrus_bergylta	XM_020648656.2
Lagenorhynchus_obliquidens	XM_027107285.1
Lagopus_leucura	XM_042878408.1
Lagopus_muta	XM_048955117.1
Larimichthys_crocea	XM_010747047.3
Lates_calcarifer	XM_018673209.1
Lemur_catta	XM_018673209.1
Leopardus_geoffroyi	XM_045502584.1
Lepisosteus_oculatus	XM_015361543.1
Leptonychotes_weddellii	XM_031029029.1
Leptosomus_discolor	XM_009946113.1
Lipotes_vexillifer	XM_007457593.1
Lontra_canadensis	XM_032849968.1
Loxodonta_africana	XM_023551630.1
Lutra_lutra	XM_047733146.1
Lynx_rufus	XM_047099066.1
Macaca_fascicularis	XM_005545384.2
Macaca_mulatta	XM_001095451.4
Macaca_nemestrina	XM_011723098.2
Mandrillus_leucophaeus	XM_011981338.1
Manis_javanica	XM_037024237.1
Manis_pentadactyla	XM_036875250.1
Marmota_flaviventris	XM_027936181.1
Marmota_marmota_marmota	XM_015499905.1
Mastacembelus_armatus	XM_026304724.1
Mauremys_reevesii	XM_039488944.1
Maylandia_zebra	XM_004570243.1
Meleagris_gallopavo	XM_003209119.4
Meles_meles	XM_046003818.1
Melopsittacus_undulatus	XM_005141150.3
Merops_nubicus	XM_008946339.1
Mesitornis_unicolor	XM_010183026.1
Mesocricetus_auratus	XM_013114495.3
Microcebus_murinus	XM_012780242.1
Microtus_fortis	XM_050159932.1
Microtus_ochrogaster	XM_005344787.2
Miniopterus_natalensis	XM_016200043.1
Mirounga_angustirostris	XM_045903148.2
Mirounga_leonina	XM_034999835.1
Molossus_molossus	XM_036243558.1
Monodon_monoceros	XM_029215199.1
Monopterus_albus	XM_020596870.1
Mus_musculus	NM_001357092.1
Mus_pahari	XM_021209934.2
Mustela_erminea	XM_032337736.1
Mustela_putorius_furo	XM_004745277.1
Myodes_glareolus	XM_048453937.1
Myotis_brandtii	XM_005873232.2
Myotis_davidii	XM_006762013.2
Myotis_lucifugus	XM_023750475.1
Myotis_myotis	XM_036347025.1
Myripristis_murdjan	XM_030049683.1
Nannospalax_galili	XM_008839043.1
Nematolebias_whitei	XM_037674612.1
Neogale_vison	XM_044255144.1
Neolamprologus_brichardi	XM_006803320.2
Neomonachus_schauinslandi	XM_021692578.1
Nestor_notabilis	XM_010023926.1
Nipponia_nippon	XM_009468461.1
Nomascus_leucogenys	XM_030822993.1
Nothobranchius_furzeri	XM_015970592.1
Nothoprocta_perdicaria	XM_026039555.1
Notothenia_coriiceps	XM_010773727.1
Numida_meleagris	XM_021393344.1
Ochotona_curzoniae	XM_041003049.1
Ochotona_princeps	XM_004577792.2
Octodon_degus	XM_023700918.1
Odobenus_rosmarus_divergens	XM_004391855.1
Odocoileus_virginianus_texanus	XM_020882631.1
Oncorhynchus_kisutch	XM_031786422.1
Oncorhynchus_nerka	XM_029630754.1
Oncorhynchus_tshawytscha	XM_024422717.1
Onychomys_torridus	XM_036203685.1
Opisthocomus_hoazin	XM_009944808.1
Orcinus_orca	XM_033403697.1
Oreochromis_aureus	XM_031745098.2
Orycteropus_afer	XM_007948007.1
Oryctolagus_cuniculus	XM_017346994.1
Oryx_dammah	XM_040267453.1
Oryzias_latipes	XM_011473881.3
Otolemur_garnettii	XM_003792696.3
Ovis_aries	XM_012096872.3
Oxyura_jamaicensis	XM_035335194.1
Pan_paniscus	XM_034957914.1
Pan_troglodytes	XM_516953.5
Pangasianodon_hypophthalmus	XM_026930735.2
Panthera_leo	XM_042955759.1
Panthera_pardus	XM_019463522.1
Panthera_tigris	XM_007083544.1
Panthera_uncia	XM_049623387.1
Papio_anubis	XM_003895287.4
Paralichthys_olivaceus	XM_020081298.1
Parambassis_ranga	XM_028404404.1
Paramormyrops_kingsleyae	XM_023840883.1
Pelecanus_crispus	XM_009481331.1
Pelodiscus_sinensis	XM_006118837.3
Perca_flavescens	XM_028587724.1
Perognathus_longimembris_pacificus	XM_048345999.1
Peromyscus_leucopus	XM_028890059.2
Peromyscus_maniculatus_bairdii	XM_006974467.2
Phacochoerus_africanus	XM_020964654.1
Phaethon_lepturus	XM_010296067.1
Phalacrocorax_carbo	XM_009502293.1
Phasianus_colchicus	XM_031596225.1
Phoca_vitulina	XM_032406900.1
Phocoena_sinus	XM_032630780.1
Phyllostomus_discolor	XM_036017852.1
Physeter_catodon	XM_028485868.1
Piliocolobus_tephrosceles	XM_023214754.3
Pipistrellus_kuhlii	XM_036445092.1
Podiceps_cristatus	KL277251.1
Poecilia_formosa	XM_007542587.2
Poecilia_latipinna	XM_015052691.1
Poecilia_mexicana	XM_015007296.1
Poecilia_reticulata	XM_008408020.2
Pongo_abelii	XM_002814425.1
Prionailurus_bengalensis	XM_043594574.1
Prionailurus_viverrinus	XM_047876601.1
Propithecus_coquereli	XM_012640550.1
Pteropus_alecto	XM_006906172.2
Pteropus_giganteus	XM_039850677.1
Pteropus_vampyrus	XM_011381428.2
Puma_yagouaroundi	XM_040466338.1
Pygocentrus_nattereri	XM_017712028.2
Pygoscelis_adeliae	XM_009334083.1
Rattus_norvegicus	NM_001105871.2
Rhinolophus_ferrumequinum	XM_033124365.1
Rhinolophus_sinicus	XM_019723094.1
Rhinopithecus_bieti	XM_017873450.1
Rhinopithecus_roxellana	XM_010373007.1
Saimiri_boliviensis_boliviensis	XM_003927022.3
Salarias_fasciatus	XM_030083386.1
Sander_lucioperca	XM_031306994.2
Sapajus_apella	XM_032298235.1
Scleropages_formosus	XM_018731005.2
Seriola_dumerili	XM_022737811.1
Seriola_lalandi_dorsalis	XM_023400020.1
Sinocyclocheilus_anshuiensis	XM_016492260.1
Sinocyclocheilus_grahami	XM_016256054.1
Sinocyclocheilus_rhinocerous	XM_016519522.1
Sorex_araneus	XM_004602998.1
Sparus_aurata	XM_030434260.1
Sphaeramia_orbicularis	XM_030132591.1
Sphenodon_punctatus	ENSSPUT00000022411.1/ QEPC01006697.1
Stegastes_partitus	XM_008293700.1
Strigops_habroptila	XM_030495239.1
Struthio_camelus	XM_009682112.1
Suricata_suricatta	XM_029940739.1
Sus_scrofa	XM_021070059.1
Tachysurus_fulvidraco	XM_027153064.1
Talpa_occidentalis	XM_037524557.1
Tauraco_erythrolophus	XM_009987530.1
Terrapene_carolina	XM_026650205.1
Theropithecus_gelada	XM_025377761.1
Trachypithecus_francoisi	XM_033213062.1
Trichechus_manatus_latirostris	XM_004373568.2
Tupaia_chinensis	XM_006162957.2
Tursiops_truncatus	XM_019922316.1
Tyto_alba	XM_009976275.2
Urocitellus_parryii	XM_026400272.1
Ursus_americanus	XM_026496439.1
Ursus_arctos_horribilis	XM_040621712.1
Ursus_maritimus	XM_015236590.2
Vicugna_pacos	XM_027848739.1
Vombatus_ursinus	XM_041731456.1
Vulpes_lagopus	XM_026016463.1
Vulpes_vulpes	XM_018094360.2
Xiphophorus_couchianus	XM_032572857.1
Xiphophorus_hellerii	XM_014469326.2
Xiphophorus_maculatus	XM_027586205.2
Zalophus_californianus
